# Wheat transcriptome profiling reveals abscisic and gibberellic acid treatments regulate early-stage phytohormone defense signaling, cell wall fortification, and metabolic switches following *Fusarium graminearum*-challenge

**DOI:** 10.1101/2020.09.17.302737

**Authors:** Leann M. Buhrow, Ziying Liu, Dustin Cram, Tanya Sharma, Nora A. Foroud, Youlian Pan, Michele C. Loewen

## Abstract

**Background:** Application of the wheat phytohormones abscisic acid (ABA) or gibberellic acid (GA) affect Fusarium head blight (FHB) disease severity; however, the molecular underpinnings of the elicited phenotypes remain unclear. Herein, the transcriptomic responses of an FHB-susceptible wheat cultivar ‘Fielder’ were characterized upon treatment with ABA, an ABA receptor antagonist (AS6), or GA in the presence or absence of *Fusarium graminearum* (*Fg*) challenge.

**Results:** A total of 30,876 differentially expressed genes (DEGs) where identified in ‘Fielder’ (26,004) and *Fg* (4,872). *Fg* challenge alone resulted in the most substantial wheat DEGs contributing to 57.2% of the total transcriptomic variation. Using a combination of topology overlap and correlation analyses, 9,689 *Fg*-related wheat DEGs were defined. Further enrichment analysis of the top 1% networked wheat DEGs identified critical expression changes within defense responses, cell structural metabolism, molecular transport, and membrane/lipid metabolism. *Fg*-challenged conditions also included the expression of a putative *Fg* ABA-biosynthetic cytochrome P450 and repression of wheat *FUS3* for dysregulating ABA and GA crosstalk. ABA treatment alone elicited 4536 (32%) wheat DEGs common to those of the *Fg*-challenge, and *Fg*+ABA further enhanced 888 (12.5%) of them. These ABA elicited DEGs are involved in defense through both classical and non-classical phytohormone signaling and regulating cell wall structures including polyphenolic metabolism. Conversely, *Fg*+GA opposed 2239 (33%) *Fg*-elicited wheat DEGs, including modulating primary and secondary metabolism, defense responses, and flowering genes. ABA and jointly ABA⍰*Fg*⍰[*Fg*+ABA] treatments repressed, while *Fg*+GA induced an over-representation of wheat DEGs mapping to chromosome 6BL. Finally, compared to *Fg*+ABA, co-application of *Fg*+AS6 did not antagonize ABA biosynthesis or signal but rather elicited antagonistic *Fg* (557) and wheat (11) DEGs responses directly tied to stress responses, phytohormone transport, and FHB.

**Conclusions:** Comparative transcriptomics highlight the effects of wheat phytohormones on individual pathway and global metabolism simultaneously. Application of ABA may reduce FHB severity through misregulating defense mechanisms and cell wall fortification pathways. GA application may alter primary and secondary metabolism, creating a metabolic shift to ultimately reduce FHB severity. By comparing these findings to those previously reported for four additional plant genotypes, an additive model of the wheat-*Fg* interaction is proposed.
