## Additional File 7 for "Wheat transcriptome profiling reveals abscisic and gibberellic acid treatments regulate early-stage phytohormone defense signaling, cell wall fortification, and metabolic switches following *Fusarium graminearum*-challenge"

### Sheet: Fg_DEGs (2)
Additional File 7: 26 up-regulated genes by Fg alone were suppressed by Fg+AS6
	mean count								log2FoldChange											padj
	ABA	GA	MT	Fg	Fg+ABA	Fg+AS6	Fg+GA		ABA /MT	GA /MT	Fg /MT	Fg+AS6 /MT	Fg+ABA /MT	Fg+GA /MT	Fg+ABA /Fg	Fg+GA /Fg	Fg+AS6 /FHB	Fg+AS /Fg+ABA		ABA /MT	GA /MT	Fg /MT	Fg+AS6 /MT	Fg+ABA /MT	Fg+GA /MT	Fg+ABA /Fg	Fg+GA /Fg	Fg+AS6 /FHB	Fg+AS /Fg+ABA		M(ABA/MT, GA/MT, Fg/MT, Fg+ABA/MT, Fg+AS6/T, Fg+GA/MT)	F(Fg+ABA/Fg, Fg+AS6/Fg, Fg+GA/Fg)
FGRAMPH1_01T12681	0	0	0	10.3671	9.6504	0.50872	6.28562		0	0	3.9248	0.9244	3.8308	3.3196	-0.094	-0.6052	-3.0004	-2.9064		1	1	1.247e-05	1.936e-05	0.4956	0.0003031	0.9754	0.6982	0.002382	0.002996		M001000	F020
FGRAMPH1_01T00129	0	0	0	145.468	93.9761	8.5576	140.619		0	0	5.409	2.3349	4.9	5.3689	-0.5089	-0.04	-3.0741	-2.5651		1	1	7.082e-10	2.376e-08	0.01822	1.033e-09	0.7837	0.9907	0.001543	0.009105		M001101	F020
FGRAMPH1_01T00131	0	0	0	98.3798	46.2957	2.59694	75.8389		0	0	4.9356	1.3443	4.0839	4.6381	-0.8516	-0.2975	-3.5913	-2.7396		1	1	5.477e-08	7.8e-06	0.2483	3.829e-07	0.6058	0.8837	0.0002803	0.007022		M001101	F020
FGRAMPH1_01T00143	0	0	0	65.6895	54.7524	3.79644	53.827		0	0	5.2988	2.1379	5.0771	5.0587	-0.2217	-0.2401	-3.161	-2.9392		1	1	7.37e-10	3.38e-09	0.03153	4.867e-09	0.9208	0.8999	0.0006569	0.001481		M001101	F020
FGRAMPH1_01T00145	0	0	0	255.38	186.708	12.0372	255.047		0	0	5.7414	2.4231	5.3742	5.7395	-0.3672	-0.0018	-3.3184	-2.9512		1	1	3.925e-11	5.97e-10	0.01279	4.371e-11	0.858	1	0.0005082	0.002053		M001101	F020
FGRAMPH1_01T00147	0	0	0	121.72	82.6833	8.66868	132.039		0	0	5.2832	2.4116	4.8329	5.3778	-0.4503	0.0947	-2.8716	-2.4213		1	1	1.776e-09	3.68e-08	0.01412	9.413e-10	0.8152	0.9702	0.003399	0.01449		M001101	F020
FGRAMPH1_01T00153	0	0	0	53.1128	36.5134	3.79574	59.4173		0	0	4.4336	1.7497	4.01	4.5595	-0.4236	0.126	-2.6839	-2.2604		1	1	1.2e-06	1.14e-05	0.1067	5.997e-07	0.8356	0.958	0.009517	0.03		M001101	F020
FGRAMPH1_01T07763	0	0	0	21.2089	35.143	5.16084	44.5839		0	0	5.0721	3.1536	5.7415	6.0672	0.6695	0.9951	-1.9185	-2.5879		1	1	7.405e-12	4.69e-15	0.000118	1.342e-16	0.4597	0.1876	0.004471	4.098e-05		M001101	F020
FGRAMPH1_01T09065	0	0	0	44.8651	100.556	8.17408	165.893		0	0	5.4501	3.3369	6.4834	7.1318	1.0334	1.6817	-2.1132	-3.1466		1	1	1.53e-12	1.728e-17	5.936e-05	9.311e-21	0.3174	0.05105	0.007483	1.548e-05		M001101	F020
FGRAMPH1_01T09067	0	0	0	61.8662	344.083	4.98484	285.989		0	0	5.3179	2.426	7.4525	7.2201	2.1346	1.9023	-2.8919	-5.0265		1	1	4.465e-11	5.502e-21	0.007694	1.562e-19	0.02164	0.0509	0.0007233	1.612e-10		M001101	F020
FGRAMPH1_01T09071	0.19226	0	0.16434	118.011	618.065	7.4495	589.548		0.2125	0.0621	5.5285	2.3895	7.5732	7.5145	2.0447	1.9859	-3.1391	-5.1838		0.9621	1	5.552e-12	8.876e-22	0.007971	3.271e-21	0.03625	0.04601	0.0002542	7.703e-11		M001101	F020
FGRAMPH1_01T09073	0.21808	0	0	27.8034	180.796	1.44512	160.7		0.4565	0	4.3754	1.376	6.6496	6.5048	2.2742	2.1295	-2.9994	-5.2736		0.8013	1	2.633e-07	9.517e-16	0.2073	5.819e-15	0.0199	0.03532	0.001125	3.89e-10		M001101	F020
FGRAMPH1_01T09075	0	0	0	62.2398	352.468	2.60768	354.681		0	0	4.3484	1.319	6.3668	6.375	2.0184	2.0266	-3.0294	-5.0479		1	1	9.39e-07	1.906e-13	0.2433	2.41e-13	0.07789	0.07577	0.001993	2.064e-08		M001101	F020
FGRAMPH1_01T11835	0	0	0	12.9498	21.0636	1.90074	55.2986		0	0	4.378	2.04	5.0107	6.2788	0.6327	1.9008	-2.338	-2.9707		1	1	3.27e-08	1.44e-10	0.03299	4.85e-16	0.5814	0.0142	0.003829	9.934e-05		M001101	F020
FGRAMPH1_01T11837	0.34046	0	0	18.9701	31.3007	3.236	62.2814		0.7746	0	4.641	2.4907	5.2846	6.1763	0.6436	1.5353	-2.1504	-2.794		0.5787	1	4.806e-09	1.515e-11	0.005852	2.424e-15	0.5961	0.07876	0.008629	0.0002755		M001101	F020
FGRAMPH1_01T11979	0.17024	0	0	16.6624	59.331	2.31994	82.4011		0.5336	0	4.4596	2.1624	6.0967	6.5271	1.6371	2.0676	-2.2971	-3.9342		0.7443	1	1.763e-08	3.104e-15	0.02019	3.56e-17	0.05429	0.01026	0.005043	1.059e-07		M001101	F020
FGRAMPH1_01T14067	0	0	0	15.9054	22.5616	1.93874	66.8685		0	0	4.5078	2.0395	4.948	6.3598	0.4402	1.8521	-2.4683	-2.9085		1	1	2.013e-08	4.96e-10	0.0342	6.532e-16	0.754	0.02744	0.002951	0.0002545		M001101	F020
FGRAMPH1_01T25409	0	0	0	13.4838	31.0903	1.41024	61.7632		0	0	4.0122	1.5732	5.0266	5.885	1.0143	1.8728	-2.439	-3.4534		1	1	2.779e-06	2.055e-09	0.1411	1.893e-12	0.4215	0.06068	0.009678	7.442e-05		M001101	F020
FGRAMPH1_01T26199	0	0	0	18.6743	57.316	4.55104	58.1196		0	0	4.878	3.0161	6.395	6.4128	1.517	1.5348	-1.8619	-3.3789		1	1	3.166e-11	6.303e-19	0.0002296	7.579e-19	0.01815	0.01859	0.005578	1.768e-08		M001101	F020
FGRAMPH1_01T00127	0	0	0	260.638	167.756	15.8764	227.901		0	0	6.0369	2.8954	5.5141	5.8768	-0.5227	-0.1601	-3.1415	-2.6187		1	1	1.525e-12	1.06e-10	0.001877	6.815e-12	0.7705	0.9395	0.0008221	0.005933		M001111	F020
FGRAMPH1_01T00151	0	0	0	187.847	115.081	13.4289	179.221		0	0	5.6368	2.7217	5.0637	5.5812	-0.5732	-0.0557	-2.9151	-2.3419		1	1	8.414e-11	5.637e-09	0.004326	1.433e-10	0.7479	0.9851	0.002613	0.01756		M001111	F020
FGRAMPH1_01T00155	0	0	0	288.498	181.498	17.2539	275.556		0	0	5.7192	2.6427	5.1799	5.6652	-0.5393	-0.054	-3.0765	-2.5372		1	1	5.409e-11	2.884e-09	0.006011	9.143e-11	0.7693	0.9857	0.001535	0.01002		M001111	F020
FGRAMPH1_01T00157	0	0	0	279.04	193.923	18.5389	309.722		0	0	5.9214	2.8992	5.4921	6.0448	-0.4293	0.1234	-3.0223	-2.5929		1	1	4.971e-12	1.469e-10	0.001905	1.903e-12	0.8227	0.9567	0.001509	0.006945		M001111	F020
FGRAMPH1_01T09063	0.19226	0	0	167.357	431.4	17.112	610.347		0.3765	0	5.9797	3.3317	7.1395	7.5709	1.1598	1.5912	-2.648	-3.8078		0.8491	1	1.413e-13	4.692e-19	0.0001167	4.591e-21	0.3475	0.1393	0.002874	4.292e-06		M001111	F020
FGRAMPH1_01T14069	0	0	0	12.0361	30.2517	1.61658	57.4731		0	0	4.3077	1.9015	5.5183	6.3728	1.2106	2.0651	-2.4062	-3.6168		1	1	3.89e-08	6.026e-13	0.04961	6.965e-17	0.1592	0.004508	0.00248	7.62e-07		M001101	F021
FGRAMPH1_01T14071	0	0	0.16458	17.6509	45.5706	3.01134	96.6653		-0.0268	-0.0193	4.3465	2.127	5.5897	6.5858	1.2432	2.2393	-2.2195	-3.4627		1	1	8.073e-09	3.708e-14	0.01666	3.577e-19	0.1443	0.001718	0.00367	7.403e-07		M001101	F021
Total reads	1.1133	0	0.32892	2395.82	3529.83	171.978	4468.09
% total Fg reads	0.0105355	0	0.00311266	22.6723	33.4038	1.62748	42.2827
